# MAIT cells protect in severe pneumococcal pneumonia by regulating neutrophil/macrophage antimicrobial activities

**DOI:** 10.1101/2025.02.07.637027

**Authors:** Emilie Barsac, Loïc Gonzalez, Guy Ilango, Antoine Hankard, Youenn Jouan, Roxane Lemoine, Vikrant Minhas, Marion Lenain, Matthieu Benard, Mégane Fernandez, Albanne Gaudio, Mustapha Si-Tahar, Antoine Guillon, Thierry Mallevaey, Charity Siu Gee Ganskow, Philipp Klahn, Jan-Willem Veening, Marion Salou, Olivier Lantz, Thomas Baranek, Christophe Paget

**Affiliations:** Inserm, Centre d’Etude des Pathologies Respiratoires (CEPR), UMR 1100, Tours, France; Université de Tours, Faculté de Médecine de Tours, France; Service de Médecine Intensive et Réanimation, CHRU de Tours, Tours, France; Service de Chirurgie Cardiaque et de Réanimation Chirurgicale Cardio-Vasculaire, CHRU de Tours, Tours, France; Unité Mixte de Service 61 « Analyses des Systèmes Biologiques », Département CSI, Université de Tours, CHRU de Tours, Inserm, Tours, France; Department of Fundamental Microbiology, Faculty of Biology and Medicine, University of Lausanne, Biophore Building, CH-1015 Lausanne, Switzerland; Department of Immunology, Temerty Faculty of Medicine, University of Toronto, Toronto, ON, Canada; Division of Organic and Medicinal Chemistry, Department of Chemistry and Molecular Biology, University of Gothenburg, Medicinaregatan 7B 413 90 Göteborg, Sweden; Center of Antibiotic Resistance Research in Gothenburg (CARe), Gulhedsgatan 10, 413 46 Göteborg, Sweden; Institut Curie, PSL University, Inserm U932, Immunity and Cancer, 75005 Paris, France

**Author notes:** Equal contribution (Thomas Baranek, Christophe Paget).

**Keywords:** MAIT, pneumococcus, neutrophil, bacterial clearance, lung

## Abstract

Mucosal-Associated Invariant T (MAIT) cells populate the lung tissue where they contribute to defense against respiratory infections. While MAIT cells have been implicated in host resistance to infections caused by Gram-negative bacteria, their contribution in immunity against Gram-positive bacteria-driven pneumonia is still enigmatic. Here, we demonstrate that both mouse and human MAIT cells are activated during severe infection caused by *Streptococcus pneumoniae,* the major cause of community-acquired bacterial pneumonia. Upon infection, lung MAIT cells undergo a transcriptional reprogramming associated with acquisition of potent antimicrobial properties. MAIT cell-deficient mice are more susceptible to pneumococcal pneumonia, including higher mortality, uncontrolled bacterial growth and dissemination, and impaired neutrophil and interstitial macrophage activity. Moreover, prophylactic stimulation of MAIT cells using cognate antigen protects from pneumococcus-induced lethal pneumonia. These findings demonstrate that MAIT cells are key cellular actors during Gram-positive bacterial infections.
