## Supplementary material for "MAIT cells protect in severe pneumococcal pneumonia by regulating neutrophil/macrophage antimicrobial activities": Table S2

### Sheet: Expression levels
Table S2 : Expression level of selected T cell-derived soluble mediators.
The mean of UMI was calculated by dividing the UMI counts of the gene of interest (column A) by the total number of cells within PBS dataset (column B), 12hpi dataset (column D) and 36hpi dataset (column F). The colums C, E and G present the percentage of cells expressing the gene of interest in the PBS dataset (Pct_PBS), in the 12hpi dataset (Pct_12hpi) and in tne 36hpi dataset (Pct_36hpi).
Highlighted genes are expressed in at least 3% of the cells of one of the three datasets (PBS, 12hpi or 36hpi) and are depicted in Fig. 3E
Family		Genes	Mean_UMI_PBS	Pct_PBS	Mean_UMI_12hpi	Pct_12hpi	Mean_UMI_36hpi	Pct_36hpi
TH-related cytokines		Il2	0.047513462	3.868103995	0.028356404	2.217443892	0.0000126	2.223987292
		Il4	0.005068103	0.475586557	0.008600994	0.698830802	0.00000268	0.63542494
		Il5	0.000950269	0.095117311	0.010885634	0.671952695	0.000000473	0.119142176
		Il9	0	0	0	0	0	0
		Il10	0	0	0.004300497	0.174707701	0	0
		Il13	0.003801077	0.126823082	0.05227792	1.128880527	0.000000473	0.119142176
		Il15	0.018055116	1.743817375	0.01747077	1.69332079	0.00000852	1.985702939
		Il17a	1.401647133	17.02599873	7.043542535	35.47910227	0.000418591	13.82049245
		Il17b	0	0	0	0	0	0
		Il17c	0	0	0.000268781	0.026878108	0	0
		Il17d	0	0	0	0	0.000000158	0.039714059
		Il17e	0	0	0	0	0	0
		Il17f	0.056065885	1.902346227	0.722214756	4.851498455	0.00002	1.548848292
		Il19	0	0	0	0	0	0
		Il20	0	0	0	0	0	0
		Il21	0	0	0.001209515	0.067195269	0	0
		Il22	0.049097244	0.951173114	2.133852977	5.21435291	0.0000371	1.350277998
		Il24	0	0	0	0	0	0
		Ifng	0.082039911	2.377932784	0.125655154	3.440397796	0.0000749	5.52025417
TNF family		Tnf	0.436807095	24.85732403	0.621825024	32.07902164	0.000132801	20.92930898
		Lta	0.205574913	13.60177552	0.424808493	22.49697621	0.0000826	13.89992057
		Ltb	2.49730757	75.967026	4.048649375	86.17121355	0.001458127	85.38522637
		Tnfsf9 (4-1BBL)	0.058599937	2.853519341	0.155221072	6.383550598	0.0000126	2.422557585
		Tnfsf11 (RANKL)	0.687994932	27.01331642	0.489853514	20.52143529	0.000100626	14.41620334
		Tnfsf12 (TWEAK)	0	0	0.002150249	0.201585808	0.00000189	0.436854647
		Tnfsf13 (APRIL)	0.001267026	0.095117311	0.000671953	0.067195269	0.00000126	0.277998411
		Tnfsf13b (BAFF)	0	0	0.000537562	0.053756216	0.000000158	0.039714059
		Tnfsf4 (OX40L)	0.006651885	0.665821179	0.00510684	0.416610671	0.00000142	0.357426529
		Tnfsf8 (CD30L)	0.026290782	1.997463538	0.067598441	3.762935089	0.0000248	4.527402701
		Tnfsf14 (LIGHT)	0.243902439	18.42105263	0.286923801	21.04555839	0.000088	17.55361398
		Tnfsf15 (TL1A)	0	0	0	0	0	0
		Tnfsf18 (GITRL)	0.011086475	1.014584654	0.002822201	0.282220132	0.00000173	0.436854647
		Cd70	0.001267026	0.063411541	0.005241231	0.416610671	0	0
		Cd40lg	2.097877732	71.30627774	1.346324419	54.81790082	0.000346828	43.72517871
		Tnfsf13 (APRIL)	0	0	0	0	0	0
Growth factors & Others		Flt3lg	0	0	0	0	0	0
		Il34	0	0	0.000134391	0.013439054	0	0
		Scf	0	0	0	0	0	0
		Egf	0.011403231	1.014584654	0.006047574	0.604757425	0.0000011	0.277998411
		Vegf	0	0	0	0	0	0
		Fgfb	0	0	0	0	0	0
		Hgf	0	0	0.000268781	0.026878108	0.000000158	0.039714059
		Igf1	0	0	0.000134391	0.013439054	0.000000158	0.039714059
		Tgfb1	1.159328476	58.27520609	1.372933745	63.52640774	0.000266863	43.32803813
		Tgfb2	0.004751346	0.348763475	0.000671953	0.067195269	0.000000473	0.119142176
		Tgfb3	0.020272411	1.807228916	0.020158581	1.800833221	0.0000041	0.992851469
		Csf1	0.000316756	0.03170577	0.006181965	0.470366886	0.00000158	0.31771247
		Csf2	0.152993348	5.707038681	0.37400887	14.09756753	0.0000716	9.451945989
		Csf3	0	0	0	0	0	0
		Areg	0.956921128	13.66518706	2.392689155	17.18854993	0.000152989	7.029388403
		Mif	1.15109281	60.20925808	1.992742911	72.83967209	0.000542401	64.73391581
		Furin	0.921761166	49.84147115	1.28437038	58.13734713	0.000240682	38.16521048
		Osm	0.024073487	2.282815472	0.061819648	5.053084263	0.0000121	3.018268467
		Il16	0.367754197	28.66201649	0.38650719	29.68687004	0.000149677	30.42096902
		Il3	0	0	0	0	0	0
Chemokines	CXCL	Cxcl1	0.006968641	0.253646164	0.025668593	0.497244994	0	0
		Cxcl2	0.378523915	5.389980977	1.035210321	9.595484478	0.000097	4.447974583
		Cxcl3	0.011086475	0.443880786	0.411638221	3.171616718	0.00000773	0.436854647
		Cxcl4	0	0	0	0	0	0
		Cxcl5	0	0	0.000671953	0.040317162	0.000000158	0.039714059
		Cxcl6	0	0	0	0	0	0
		Cxcl7	0	0	0	0	0	0
		Cxcl8	0	0	0	0	0	0
		Cxcl9	0.005068103	0.317057705	0.018277113	0.927294718	0.000011	1.191421763
		Cxcl10	0.428888185	11.35066582	1.886977557	15.8849617	0.000545871	15.68705322
		Cxcl11	0	0	0	0	0	0
		Cxcl12	0	0	0.000806343	0.080634323	0.00000252	0.595710882
		Cxcl13	0	0	0	0	0	0
		Cxcl14	0	0	0.002822201	0.188146754	0.000000473	0.119142176
		Cxcl15	0	0	0.000403172	0.040317162	0.00000142	0.357426529
		Cxcl16	0.001583782	0.158528852	0.001478296	0.147829593	0.00000205	0.476568705
	CCL	Ccl1	0	0	0.002015858	0.053756216	0.000000158	0.039714059
		Ccl2	0	0	0.000134391	0.013439054	0.00000158	0.397140588
		Ccl3	0.010769718	0.063411541	0.008735385	0.389732563	0.000000789	0.198570294
		Ccl4	0.090275578	0.602409639	0.034403978	1.115441473	0.0000254	1.747418586
		Ccl5	0.730440291	9.733671528	1.30170676	7.794651257	0.001044899	10.16679905
		Ccl6	0.005068103	0.507292327	0.00752587	0.658513641	0.0000136	3.177124702
		Ccl7	0	0	0	0	0.000000473	0.119142176
		Ccl8	0	0	0	0	0	0
		Ccl9	0	0	0.001343905	0.134390539	0.00000205	0.516282764
		Ccl10	0	0	0	0	0	0
		Ccl11	0	0	0	0	0	0
		Ccl12	0	0	0	0	0.000000473	0.119142176
		Ccl13	0	0	0	0	0	0
		Ccl14	0	0	0	0	0	0
		Ccl15	0	0	0	0	0	0
		Ccl16	0	0	0	0	0	0
		Ccl17	0	0	0.001075124	0.107512431	0	0
		Ccl18	0	0	0	0	0	0
		Ccl19	0	0	0.000134391	0.013439054	0	0
		Ccl20	0.003801077	0.126823082	0.010616853	0.228463916	0	0
		Ccl21	0	0	0	0	0	0
		Ccl22	0	0	0	0	0	0
		Ccl23	0	0	0	0	0	0
		Ccl24	0	0	0	0	0	0
		Ccl25	0.050997783	4.850982879	0.036151055	3.440397796	0.0000159	3.772835584
		Ccl26	0	0	0	0	0	0
		Ccl27	0	0	0	0	0	0
		Ccl28	0.002217295	0.221940393	0.000671953	0.067195269	0.000000315	0.079428118
	Others	Xcl1	0.024390244	0.951173114	0.061147695	2.17712673	0.0000478	4.487688642
		Xcl2	0	0	0	0	0	0
		Cx3cl1	0	0	0	0	0	0
Cytotoxicity		Prf1	0.028191321	2.251109702	0.042736191	3.574788335	0.0000202	4.050833995
		Gzmb	0.311371555	7.514267597	1.117726112	15.79088832	0.000114821	8.895949166
		Gzma	0.030725372	0.72923272	0.100524123	0.913855665	0.000059	2.223987292
		Fasl	0.18371872	12.07989854	0.140572504	9.649240693	0.0000673	10.96108022
		Tnfsf10 (TRAIL)	0.036110231	3.360811668	0.028490794	2.701249832	0.0000218	4.805401112
		Gzmk	0.001583782	0.063411541	0.004300497	0.174707701	0.00000741	0.555996823
		Gzmc	0.210326259	3.868103995	0.500873539	7.14957667	0.0000323	2.779984114
