## Supplementary material for "MAIT cells protect in severe pneumococcal pneumonia by regulating neutrophil/macrophage antimicrobial activities": Table S3

### Sheet: Feuil1
Table S3: List of oligonucleotides used to amplify the various fragments
Name	Description	Sequence (5' to 3')
OVL5903	Rib::P32_ery_F1	ggtagaattgactgatgaag
OVL5904	Rib::P32_ery_R1	GAACCAGCTCTTCCacagactctacttttagacga
OVL5905	Rib::P32_ery_F2	GAACCAGCTCTTCCtgttTTATTTCCTCCCGTTAAA
OVL5906	Rib::P32_ery_R2	GAACCAGCTCTTCCtCCTTGTATTCCTAACTTAGC
OVL5907	Rib::P32_ery_F3	GAACCAGCTCTTCCGGataaatacagattgtttttga
OVL5908	Rib::P32_ery_R3	cgataatcaggaacatcgt
OVL2318	ZIP::pPEPZ+rib_F1	ATGTGATAAATGTATGTGATGTTGG
OVL5910	ZIP::pPEPZ+rib_R1	AGGTTCCGTCTCGtaGCCGCATGCAAAACAATG
OVL5911	ZIP::pPEPZ+rib_F2	AGGTTCCGTCTCGGCtatcaaaaacaatctgtatttatctgttgac
OVL5912	ZIP::pPEPZ+rib_R2	AGGTTCCGTCTCGCTTTaattgcgattttgccaag
OVL5913	ZIP::pPEPZ+rib_F3	AGGTTCCGTCTCGAAAGCACTCAAAAGTTTAC
OVL2319	ZIP::pPEPZ+rib_R3	GTCCTCAAACACCTATAAATTGTTGAG
